# Glycolysis-stratified coordination of fatty acid and glutamine metabolism in pancreatic ductal adenocarcinoma

**DOI:** 10.1101/2025.09.14.676164

**Authors:** Salma Fareed

## Abstract

**Background:** Pancreatic ductal adenocarcinoma (PDAC) is highly lethal and characterized by profound metabolic rewiring. Prior work, including evidence that ketogenic diet (KD) exposure can increase tricarboxylic acid (TCA) activity and glutamine (GLN) dependence and sensitize PDAC to GLN-targeting strategies, suggests that fatty acid (FA) availability may modulate GLN utilization. However, it remains unclear how FA-GLN metabolic coordination varies across tumor glycolytic states and FA classes.

**Objective:** To quantify how FA-GLN coordination varies across PDAC glycolysis tertiles and FA classes (lipid families and chain-length enzyme classes).

**Methods:** RNA-seq and clinical data from a multi-institutional PDAC cohort (n=172) were analyzed to quantify FA and GLN pathway activities using single-sample gene set scoring (GSVA-derived pathway activity scores), followed by stratification of tumors into low, medium, and high glycolysis tertiles using ssGSEA-derived glycolysis scores. FA-GLN associations were evaluated at pathway, enzyme-class (medium-, long-, and very-long-chain FA; VLCFA ≥ C20), and family levels using correlation, Fisher-z meta-analysis, and bootstrap resampling. Family-level contrasts were used to compare FA-GLN coupling between glycolysis strata, and complementary metabolite-inference analyses were performed (n=173) to define metabolite-based tumor phenotypes. Protein-level validation was conducted in an independent PDAC proteomic cohort.

**Results:** FA-GLN coordination was strongly context-dependent: membrane-focused lipid families—glycerophospholipids (GPL) and sphingolipids (SP)—showed the strongest GLN coupling in glycolysis-low tumors, whereas coupling shifted toward VLCFA enzyme classes in glycolysis-medium tumors and weakened in glycolysis-high tumors. Family-level contrasts confirmed significantly weaker GPL–GLN and SP–GLN associations in high versus low glycolysis. Metabolite-inference analyses identified three metabolic phenotypes that preserved this glycolysis-stratified FA-GLN hierarchy, and protein-level analysis in the CPTAC PDAC cohort partially recapitulated preferential SP–GLN coordination in less glycolytic tumors. Survival analyses suggested glycolysis-state– and chain length-specific trends in FA-linked pathways.

**Conclusions:** Together, these findings delineate a glycolysis-stratified map of FA-GLN coordination in PDAC and nominate conditional metabolic vulnerabilities with potential therapeutic and dietary relevance.

Conceptual overview illustrating how coordinated fatty-acid and glutamine metabolism shifts across glycolysis-low, medium, and high PDAC tumors, highlighting FA family and chain length-specific metabolic dependencies.
