## Supplementary material for "Glycolysis-stratified coordination of fatty acid and glutamine metabolism in pancreatic ductal adenocarcinoma": S1_Data_ENet_predictions.csv

group	observed	predicted	sample_id
All	0.3786955251118716	0.3862639093047804	TCGA-2J-AAB1
All	0.3772131214421829	0.3911150986153994	TCGA-2J-AAB4
All	0.3790694909537584	0.38855550688637	TCGA-2J-AAB6
All	0.4003213817522288	0.4048371172822996	TCGA-2J-AAB8
All	0.3935014322326053	0.3989607637664286	TCGA-2J-AAB9
All	0.3804839411719035	0.3837828742573736	TCGA-2J-AABA
All	0.3800911290172225	0.3851769994510897	TCGA-2J-AABE
All	0.3620017353592208	0.3797763655672496	TCGA-2J-AABF
All	0.4016437555301447	0.3959229981070775	TCGA-2J-AABH
All	0.4081189514147984	0.3826446040867094	TCGA-2J-AABI
All	0.3992489367255307	0.3773975295029239	TCGA-2J-AABK
All	0.3904589395177786	0.391395150081158	TCGA-2J-AABO
All	0.3465024737040401	0.3915433808381384	TCGA-2J-AABP
All	0.3717182876573864	0.3798350722782646	TCGA-2J-AABR
All	0.4006180474220683	0.3889762224998939	TCGA-2J-AABT
All	0.3755855518303693	0.3876123159621804	TCGA-2J-AABU
All	0.3939896615109413	0.4009472301273958	TCGA-2L-AAQA
All	0.3805794050007567	0.3739794075539451	TCGA-2L-AAQE
All	0.4258364809160471	0.3970035079599014	TCGA-2L-AAQI
All	0.3615765795309497	0.3900771685773905	TCGA-2L-AAQJ
All	0.3269654697661212	0.3676660202104911	TCGA-2L-AAQL
All	0.3807031240722531	0.3794078799748581	TCGA-2L-AAQM
All	0.3813007432368782	0.4012481428985827	TCGA-3A-A9I5
All	0.4057641657944118	0.3857411268541403	TCGA-3A-A9I7
All	0.3686844454680926	0.375682034961283	TCGA-3A-A9I9
All	0.395696516434119	0.3807227882024962	TCGA-3A-A9IB
All	0.3740454790594032	0.3847545765206457	TCGA-3A-A9IC
All	0.4054563168261564	0.3816449557371894	TCGA-3A-A9IH
All	0.3543944709993799	0.3911746730312985	TCGA-3A-A9IJ
All	0.3764949339365505	0.3618021365112687	TCGA-3A-A9IL
All	0.396757784899663	0.3693290024966659	TCGA-3A-A9IN
All	0.4374241901265643	0.3834175746596743	TCGA-3A-A9IO
All	0.3811461155609777	0.4030457161778059	TCGA-3A-A9IR
All	0.3636943096246101	0.3810270267844243	TCGA-3A-A9IU
All	0.4140575197349331	0.4397461564069752	TCGA-3A-A9IV
All	0.3691995012810704	0.3789757669903498	TCGA-3A-A9IX
All	0.4121193983029152	0.418448483748454	TCGA-3A-A9IZ
All	0.3956855891648658	0.3908763275473884	TCGA-3A-A9J0
All	0.3713371744282967	0.382015880484459	TCGA-3E-AAAY
All	0.4250192579770045	0.3856915405443161	TCGA-3E-AAAZ
All	0.3948239752483154	0.3911763155764299	TCGA-F2-6879
All	0.390317093717002	0.3958192440961789	TCGA-F2-7273
All	0.3926908874493081	0.4044860873012814	TCGA-F2-7276
All	0.3886296519270996	0.4105436383901736	TCGA-F2-A44G
All	0.4288531712026174	0.3933963431769403	TCGA-F2-A44H
All	0.4008739579464966	0.401321364681113	TCGA-F2-A7TX
All	0.3968869520634802	0.4043051782275151	TCGA-F2-A8YN
All	0.3553401104400699	0.3776546773440225	TCGA-FB-A4P5
All	0.3564673664317089	0.3887851240755701	TCGA-FB-A4P6
All	0.3744494163626554	0.4099440604644508	TCGA-FB-A545
All	0.3667906296423835	0.3664994154528464	TCGA-FB-A5VM
All	0.3718190743385934	0.3896180148452542	TCGA-FB-A78T
All	0.417447519319903	0.3900368259653538	TCGA-FB-A7DR
All	0.3937956654092422	0.4130956541089796	TCGA-FB-AAPQ
All	0.3869004524994401	0.3712861308548735	TCGA-FB-AAPS
All	0.3915371078616469	0.3998241940803453	TCGA-FB-AAPU
All	0.3509039401100033	0.3643966154004838	TCGA-FB-AAPY
All	0.3816649311886874	0.3856061747406007	TCGA-FB-AAPZ
All	0.4015154057266665	0.3877407258402183	TCGA-FB-AAQ0
All	0.420051315587732	0.3824981772394104	TCGA-FB-AAQ1
All	0.4282197142359072	0.3926963592442162	TCGA-FB-AAQ2
All	0.3764152603109276	0.3840924546612383	TCGA-FB-AAQ3
All	0.4129128579078323	0.3875680503844602	TCGA-FB-AAQ6
All	0.4110310751067649	0.403020007130716	TCGA-H6-8124
All	0.3631229886243396	0.3693706658969746	TCGA-H6-A45N
All	0.3844267325154566	0.3863159355139048	TCGA-H8-A6C1
All	0.3683219098349435	0.380183891255801	TCGA-HV-A5A3
All	0.3769907339893231	0.3805265136928581	TCGA-HV-A5A4
All	0.3883877689789433	0.3910164698325102	TCGA-HV-A5A5
All	0.3959916333591883	0.3909811642752882	TCGA-HV-A5A6
All	0.3321389807802809	0.3610900786400428	TCGA-HV-A7OL
All	0.3906523642056766	0.3794018062576093	TCGA-HV-AA8V
All	0.3950846174524439	0.4007541945377071	TCGA-HV-AA8X
All	0.4285362156845787	0.4027836775967857	TCGA-HZ-7289
All	0.4096595422589489	0.3974472365345635	TCGA-HZ-7918
All	0.3747704501915976	0.393440874864786	TCGA-HZ-7919
All	0.3932137280060984	0.3974841192533174	TCGA-HZ-7920
All	0.4054234870536495	0.410565348030791	TCGA-HZ-7922
All	0.3581708055402318	0.3826703226949981	TCGA-HZ-7923
All	0.4164492687233762	0.4070271664115015	TCGA-HZ-7924
All	0.4022413369490973	0.3915464431589325	TCGA-HZ-7925
All	0.3917033890069871	0.4051300701207017	TCGA-HZ-7926
All	0.399531369070275	0.3778575467595521	TCGA-HZ-8001
All	0.3891625064876206	0.3844458940780019	TCGA-HZ-8002
All	0.4174873880342485	0.3875601291683824	TCGA-HZ-8003
All	0.4023855974610977	0.4017288610745799	TCGA-HZ-8005
All	0.4028261572405339	0.3800265255618494	TCGA-HZ-8315
All	0.4400033180389313	0.3928426683949226	TCGA-HZ-8317
All	0.4003646940864909	0.389690436270782	TCGA-HZ-8519
All	0.3876450539800355	0.3858031207561724	TCGA-HZ-8636
All	0.3551839934029247	0.3919844471325345	TCGA-HZ-8637
All	0.4127360901214787	0.4037984917954018	TCGA-HZ-8638
All	0.3620220430556771	0.3837475771792245	TCGA-HZ-A49G
All	0.3962739374438225	0.386892895934259	TCGA-HZ-A49H
All	0.3817228610140806	0.3864548502001558	TCGA-HZ-A49I
All	0.369016077705922	0.3847611920412407	TCGA-HZ-A4BH
All	0.3572343831351722	0.3733987659842518	TCGA-HZ-A4BK
All	0.3966858472743728	0.4070103944103047	TCGA-HZ-A77O
All	0.3998973827543485	0.3862368446297918	TCGA-HZ-A77P
All	0.3939531459027722	0.3816444176014755	TCGA-HZ-A77Q
All	0.4052864923162639	0.4003040083603048	TCGA-HZ-A8P0
All	0.4065165930372243	0.4127793969523344	TCGA-HZ-A8P1
All	0.4156546095536789	0.3969271281739202	TCGA-HZ-A9TJ
All	0.3820073469111432	0.4017407774278304	TCGA-IB-7644
All	0.3912828013301836	0.4020364080089446	TCGA-IB-7645
All	0.4302348199313701	0.4049304793957464	TCGA-IB-7646
All	0.4146668153036354	0.400355302736846	TCGA-IB-7647
All	0.3775659262563754	0.3883054074763998	TCGA-IB-7649
All	0.4345559359327984	0.4079331462670075	TCGA-IB-7651
All	0.3726432613620868	0.3902061808032348	TCGA-IB-7652
All	0.3820349616782779	0.3979523062715821	TCGA-IB-7885
All	0.4066746008646602	0.3948433097223927	TCGA-IB-7886
All	0.3794577554784676	0.4076922234342519	TCGA-IB-7887
All	0.4151558558667983	0.4004432399958323	TCGA-IB-7888
All	0.3793489535691618	0.3799227507291088	TCGA-IB-7889
All	0.417434360239086	0.4032047588934311	TCGA-IB-7890
All	0.3996005425528627	0.3981232574822618	TCGA-IB-7891
All	0.4206821369303616	0.4085878663034512	TCGA-IB-7893
All	0.383169273568341	0.3989045685467016	TCGA-IB-7897
All	0.4257848478110948	0.3818401139228436	TCGA-IB-8126
All	0.3964332826511094	0.3808763209346118	TCGA-IB-8127
All	0.3990034086131076	0.378518943524692	TCGA-IB-A5SO
All	0.4263347698646842	0.3791610926772102	TCGA-IB-A5SP
All	0.393779808045394	0.3917092016382041	TCGA-IB-A5SQ
All	0.4171931214566119	0.3948982609606949	TCGA-IB-A5SS
All	0.3800543457911711	0.3814993815404378	TCGA-IB-A5ST
All	0.3613501779312502	0.3947644490760899	TCGA-IB-A6UF
All	0.4029348147598309	0.3825060445755438	TCGA-IB-A6UG
All	0.4211069206689284	0.3959549807085019	TCGA-IB-A7LX
All	0.4404041127832301	0.3929242623159951	TCGA-IB-A7M4
All	0.4356937074307325	0.3884655754159578	TCGA-IB-AAUM
All	0.3837782078292876	0.3776544386993781	TCGA-IB-AAUN
All	0.3660895351648717	0.3802263708442017	TCGA-IB-AAUO
All	0.3507167457547585	0.3666906739597441	TCGA-IB-AAUP
All	0.3693797785291134	0.365043225911275	TCGA-IB-AAUQ
All	0.3423055523603798	0.3673352980413605	TCGA-IB-AAUR
All	0.3748623554245974	0.3844110754755866	TCGA-IB-AAUS
All	0.3715695859347517	0.3803986071926499	TCGA-IB-AAUT
All	0.3858324177068173	0.3825656354622084	TCGA-IB-AAUU
All	0.4045848812479723	0.3909208946124627	TCGA-IB-AAUV
All	0.3805453261717923	0.3958821416841932	TCGA-IB-AAUW
All	0.4056983590945919	0.4019971167775742	TCGA-L1-A7W4
All	0.4109243387739963	0.3844280708826072	TCGA-LB-A7SX
All	0.4060915571613374	0.391472355518992	TCGA-LB-A8F3
All	0.4006385486708689	0.3816349376305648	TCGA-LB-A9Q5
All	0.3927071340222194	0.3934497224207333	TCGA-M8-A5N4
All	0.3244991590892148	0.3645280536123253	TCGA-OE-A75W
All	0.3786900455438215	0.3737502043446793	TCGA-PZ-A5RE
All	0.3537865710279408	0.366530205152595	TCGA-Q3-A5QY
All	0.3899494391702398	0.373233726851263	TCGA-Q3-AA2A
All	0.4007301846149005	0.3751204584437861	TCGA-RB-A7B8
All	0.3816071763036679	0.4018382537716646	TCGA-RB-AA9M
All	0.3596420646379877	0.3722489153417098	TCGA-RL-AAAS
All	0.3921969647099199	0.4008249688446074	TCGA-S4-A8RM
All	0.4118569821138161	0.4120610462064181	TCGA-S4-A8RO
All	0.3637195456492987	0.3777709288731018	TCGA-S4-A8RP
All	0.4034802763537418	0.3929997462855949	TCGA-US-A774
All	0.3802668175155974	0.3916690584629999	TCGA-US-A776
All	0.3837148551315593	0.3965716386836477	TCGA-US-A779
All	0.391162315659869	0.393796433186595	TCGA-US-A77E
All	0.4108719041052694	0.4000068462598459	TCGA-US-A77G
All	0.3451413978322291	0.3722431537993577	TCGA-US-A77J
All	0.4121635500624057	0.3833064571470039	TCGA-XD-AAUG
All	0.3749774103864147	0.3957046478155068	TCGA-XD-AAUH
All	0.3792553370776127	0.3844298690828512	TCGA-XD-AAUI
All	0.3612464285768216	0.3791560869187309	TCGA-XD-AAUL
All	0.3566803756131191	0.3834628300819571	TCGA-XN-A8T3
All	0.3796109026973498	0.3764539780395835	TCGA-XN-A8T5
All	0.4034262923719737	0.3906572173652304	TCGA-YB-A89D
All	0.4096148162606146	0.3835969400097499	TCGA-YH-A8SY
All	0.3933760038630815	0.3906661638789161	TCGA-YY-A8LH
All	0.3635495566606176	0.3738973650539984	TCGA-Z5-AAPL
High	0.3786955251118716	0.3890978072614021	TCGA-2J-AAB1
High	0.3772131214421829	0.3919799511318964	TCGA-2J-AAB4
High	0.3465024737040401	0.391544171284365	TCGA-2J-AABP
High	0.4057641657944118	0.4319374337890535	TCGA-3A-A9I7
High	0.4140575197349331	0.3973180029790807	TCGA-3A-A9IV
High	0.4008739579464966	0.4211068951962974	TCGA-F2-A7TX
High	0.3509039401100033	0.3637111712743773	TCGA-FB-AAPY
High	0.3769907339893231	0.3713054067562522	TCGA-HV-A5A4
High	0.3581708055402318	0.3822251973703977	TCGA-HZ-7923
High	0.399531369070275	0.3699530374272329	TCGA-HZ-8001
High	0.3891625064876206	0.3942286981005067	TCGA-HZ-8002
High	0.4174873880342485	0.4029626795041572	TCGA-HZ-8003
High	0.4023855974610977	0.3856604493714684	TCGA-HZ-8005
High	0.4028261572405339	0.3943693140277106	TCGA-HZ-8315
High	0.4400033180389313	0.4056502243301612	TCGA-HZ-8317
High	0.4003646940864909	0.3811097997701533	TCGA-HZ-8519
High	0.3876450539800355	0.3828696494594618	TCGA-HZ-8636
High	0.3551839934029247	0.403337681097544	TCGA-HZ-8637
High	0.4127360901214787	0.4043607618908805	TCGA-HZ-8638
High	0.3620220430556771	0.3829682252289604	TCGA-HZ-A49G
High	0.3962739374438225	0.3945568337773443	TCGA-HZ-A49H
High	0.3817228610140806	0.3863292030326686	TCGA-HZ-A49I
High	0.369016077705922	0.389794803175226	TCGA-HZ-A4BH
High	0.3572343831351722	0.3859663166083429	TCGA-HZ-A4BK
High	0.3966858472743728	0.4148798054706869	TCGA-HZ-A77O
High	0.3998973827543485	0.3723282729661392	TCGA-HZ-A77P
High	0.3939531459027722	0.3895196180041392	TCGA-HZ-A77Q
High	0.4052864923162639	0.4056344008034504	TCGA-HZ-A8P0
High	0.4065165930372243	0.3981939309391935	TCGA-HZ-A8P1
High	0.4156546095536789	0.4152037446908033	TCGA-HZ-A9TJ
High	0.3820073469111432	0.3973773531481512	TCGA-IB-7644
High	0.3912828013301836	0.3966794810295672	TCGA-IB-7645
High	0.4302348199313701	0.4117608924955545	TCGA-IB-7646
High	0.4146668153036354	0.4104293540524783	TCGA-IB-7647
High	0.3775659262563754	0.385098844552501	TCGA-IB-7649
High	0.4345559359327984	0.3954584995441579	TCGA-IB-7651
High	0.3726432613620868	0.3770539078959576	TCGA-IB-7652
High	0.3820349616782779	0.3975837041479672	TCGA-IB-7885
High	0.4066746008646602	0.385611358378281	TCGA-IB-7886
High	0.3794577554784676	0.407075783145567	TCGA-IB-7887
High	0.4151558558667983	0.4002721456734271	TCGA-IB-7888
High	0.3793489535691618	0.3735174574361864	TCGA-IB-7889
High	0.417434360239086	0.3951906146628288	TCGA-IB-7890
High	0.3996005425528627	0.4030109716079993	TCGA-IB-7891
High	0.4206821369303616	0.4078913310637242	TCGA-IB-7893
High	0.383169273568341	0.384188976731568	TCGA-IB-7897
High	0.4257848478110948	0.3931666409113068	TCGA-IB-8126
High	0.3964332826511094	0.3917846371419591	TCGA-IB-8127
High	0.4263347698646842	0.380677044486279	TCGA-IB-A5SP
High	0.393779808045394	0.3932806396934951	TCGA-IB-A5SQ
High	0.4171931214566119	0.3911941088545297	TCGA-IB-A5SS
High	0.3800543457911711	0.3748288336797539	TCGA-IB-A5ST
High	0.3613501779312502	0.405938762389803	TCGA-IB-A6UF
High	0.4029348147598309	0.3859205452193138	TCGA-IB-A6UG
High	0.4211069206689284	0.3819761285694497	TCGA-IB-A7LX
High	0.4404041127832301	0.4152794874048665	TCGA-IB-A7M4
High	0.4356937074307325	0.3823027094108964	TCGA-IB-AAUM
High	0.3837782078292876	0.3782390141129936	TCGA-IB-AAUN
High	0.3660895351648717	0.3843381193386835	TCGA-IB-AAUO
High	0.3507167457547585	0.3700052869105408	TCGA-IB-AAUP
High	0.3693797785291134	0.372325856092256	TCGA-IB-AAUQ
High	0.3423055523603798	0.3696637235313227	TCGA-IB-AAUR
High	0.3748623554245974	0.3893487620544827	TCGA-IB-AAUS
High	0.3715695859347517	0.3893857839592754	TCGA-IB-AAUT
High	0.3858324177068173	0.3913084396335675	TCGA-IB-AAUU
High	0.4045848812479723	0.3701395068066054	TCGA-IB-AAUV
High	0.3805453261717923	0.3932732184333877	TCGA-IB-AAUW
High	0.4056983590945919	0.3947311737645343	TCGA-L1-A7W4
High	0.4109243387739963	0.3921016025018474	TCGA-LB-A7SX
High	0.4060915571613374	0.3946258075316784	TCGA-LB-A8F3
High	0.4006385486708689	0.3900963180984106	TCGA-LB-A9Q5
High	0.3927071340222194	0.3889468641650636	TCGA-M8-A5N4
High	0.3244991590892148	0.3526919970091582	TCGA-OE-A75W
High	0.3786900455438215	0.3893337682151639	TCGA-PZ-A5RE
High	0.3537865710279408	0.3651844830815423	TCGA-Q3-A5QY
High	0.3899494391702398	0.3852654985432059	TCGA-Q3-AA2A
High	0.4007301846149005	0.3781686856299605	TCGA-RB-A7B8
High	0.3816071763036679	0.3994122754167876	TCGA-RB-AA9M
High	0.3596420646379877	0.3656527242772263	TCGA-RL-AAAS
High	0.3921969647099199	0.3909031438625768	TCGA-S4-A8RM
High	0.4118569821138161	0.4144822979121438	TCGA-S4-A8RO
High	0.3637195456492987	0.3905361416947519	TCGA-S4-A8RP
High	0.4034802763537418	0.4024659718495419	TCGA-US-A774
High	0.3802668175155974	0.3869811691754911	TCGA-US-A776
High	0.3837148551315593	0.3865142072451843	TCGA-US-A779
High	0.3451413978322291	0.3663162412213321	TCGA-US-A77J
Low	0.3790694909537584	0.3830035480312629	TCGA-2J-AAB6
Low	0.4003213817522288	0.4011200628954723	TCGA-2J-AAB8
Low	0.3935014322326053	0.4029617594374275	TCGA-2J-AAB9
Low	0.3804839411719035	0.3885514319892394	TCGA-2J-AABA
Low	0.3800911290172225	0.3998375833855495	TCGA-2J-AABE
Low	0.3620017353592208	0.3917513364467612	TCGA-2J-AABF
Low	0.4016437555301447	0.3998357704303616	TCGA-2J-AABH
Low	0.4081189514147984	0.3901731583604355	TCGA-2J-AABI
Low	0.3992489367255307	0.37920708688229	TCGA-2J-AABK
Low	0.3904589395177786	0.3776941893638061	TCGA-2J-AABO
Low	0.3717182876573864	0.380443963509617	TCGA-2J-AABR
Low	0.4006180474220683	0.3894420690378488	TCGA-2J-AABT
Low	0.3755855518303693	0.3951589463596248	TCGA-2J-AABU
Low	0.3939896615109413	0.3939942636757969	TCGA-2L-AAQA
Low	0.3805794050007567	0.3769888973696244	TCGA-2L-AAQE
Low	0.4258364809160471	0.3860190846541156	TCGA-2L-AAQI
Low	0.3615765795309497	0.3901817976408881	TCGA-2L-AAQJ
Low	0.3269654697661212	0.3697162100592253	TCGA-2L-AAQL
Low	0.3807031240722531	0.4012625896746968	TCGA-2L-AAQM
Low	0.3813007432368782	0.3980540197459246	TCGA-3A-A9I5
Low	0.3686844454680926	0.356310203203406	TCGA-3A-A9I9
Low	0.395696516434119	0.4005639843214836	TCGA-3A-A9IB
Low	0.3740454790594032	0.3973222175185654	TCGA-3A-A9IC
Low	0.4054563168261564	0.3796915259773917	TCGA-3A-A9IH
Low	0.3543944709993799	0.4001619264005996	TCGA-3A-A9IJ
Low	0.3764949339365505	0.3784785907951842	TCGA-3A-A9IL
Low	0.396757784899663	0.3667022585176889	TCGA-3A-A9IN
Low	0.4374241901265643	0.3747593776400914	TCGA-3A-A9IO
Low	0.3811461155609777	0.4067135229656764	TCGA-3A-A9IR
Low	0.3636943096246101	0.3951957005829093	TCGA-3A-A9IU
Low	0.3691995012810704	0.3888717815206972	TCGA-3A-A9IX
Low	0.4121193983029152	0.4034991259093915	TCGA-3A-A9IZ
Low	0.3956855891648658	0.3996991058282205	TCGA-3A-A9J0
Low	0.3713371744282967	0.3736852138027897	TCGA-3E-AAAY
Low	0.4250192579770045	0.3829393815891813	TCGA-3E-AAAZ
Low	0.3948239752483154	0.3940387452382309	TCGA-F2-6879
Low	0.390317093717002	0.386900808591234	TCGA-F2-7273
Low	0.3926908874493081	0.4054235526934065	TCGA-F2-7276
Low	0.3886296519270996	0.3977428668665978	TCGA-F2-A44G
Low	0.4288531712026174	0.3860604798244442	TCGA-F2-A44H
Low	0.3968869520634802	0.3949594795777736	TCGA-F2-A8YN
Low	0.3553401104400699	0.3728822648954624	TCGA-FB-A4P5
Low	0.3564673664317089	0.3872090601433564	TCGA-FB-A4P6
Low	0.3744494163626554	0.4003784979971295	TCGA-FB-A545
Low	0.3667906296423835	0.3693456924348208	TCGA-FB-A5VM
Low	0.3718190743385934	0.3868067361586868	TCGA-FB-A78T
Low	0.417447519319903	0.3957678405245273	TCGA-FB-A7DR
Low	0.3937956654092422	0.4020506453359069	TCGA-FB-AAPQ
Low	0.3869004524994401	0.3735862828524813	TCGA-FB-AAPS
Low	0.3915371078616469	0.4030535909203694	TCGA-FB-AAPU
Low	0.3816649311886874	0.3839579330013613	TCGA-FB-AAPZ
Low	0.4015154057266665	0.3782362100770583	TCGA-FB-AAQ0
Low	0.420051315587732	0.3825371606090231	TCGA-FB-AAQ1
Low	0.4282197142359072	0.393075072883273	TCGA-FB-AAQ2
Low	0.3764152603109276	0.3570305698207973	TCGA-FB-AAQ3
Low	0.4129128579078323	0.3948117013610468	TCGA-FB-AAQ6
Low	0.4110310751067649	0.3980881285895724	TCGA-H6-8124
Low	0.3631229886243396	0.3741297908191943	TCGA-H6-A45N
Low	0.3844267325154566	0.382155250215219	TCGA-H8-A6C1
Low	0.3683219098349435	0.3796089426654305	TCGA-HV-A5A3
Low	0.3883877689789433	0.3832118482161521	TCGA-HV-A5A5
Low	0.3959916333591883	0.3835128185097274	TCGA-HV-A5A6
Low	0.3321389807802809	0.3841762859845737	TCGA-HV-A7OL
Low	0.3906523642056766	0.3699665665734417	TCGA-HV-AA8V
Low	0.3950846174524439	0.4052896460021682	TCGA-HV-AA8X
Low	0.4285362156845787	0.4113755198505114	TCGA-HZ-7289
Low	0.4096595422589489	0.3955280963952103	TCGA-HZ-7918
Low	0.3747704501915976	0.3918129824885854	TCGA-HZ-7919
Low	0.3932137280060984	0.3985496339116403	TCGA-HZ-7920
Low	0.4054234870536495	0.3950399139202959	TCGA-HZ-7922
Low	0.4164492687233762	0.3961169044822492	TCGA-HZ-7924
Low	0.4022413369490973	0.4075601839274179	TCGA-HZ-7925
Low	0.3917033890069871	0.409185895381611	TCGA-HZ-7926
Low	0.3990034086131076	0.3834717398048506	TCGA-IB-A5SO
Low	0.391162315659869	0.3826515882641601	TCGA-US-A77E
Low	0.4108719041052694	0.3994984841414628	TCGA-US-A77G
Low	0.4121635500624057	0.389702216431861	TCGA-XD-AAUG
Low	0.3749774103864147	0.3798085322705763	TCGA-XD-AAUH
Low	0.3792553370776127	0.3796013680723807	TCGA-XD-AAUI
Low	0.3612464285768216	0.3717959404451788	TCGA-XD-AAUL
Low	0.3566803756131191	0.3778360224176126	TCGA-XN-A8T3
Low	0.3796109026973498	0.3756252728170594	TCGA-XN-A8T5
Low	0.4034262923719737	0.385419330732671	TCGA-YB-A89D
Low	0.4096148162606146	0.3872168261019043	TCGA-YH-A8SY
Low	0.3933760038630815	0.3896349123686067	TCGA-YY-A8LH
Low	0.3635495566606176	0.3847427172669875	TCGA-Z5-AAPL
High-extremes	0.3786955251118716	0.4023958564678135	TCGA-2J-AAB1
High-extremes	0.3772131214421829	0.3963391373903191	TCGA-2J-AAB4
High-extremes	0.3465024737040401	0.3878459182207408	TCGA-2J-AABP
High-extremes	0.4057641657944118	0.4011147614579107	TCGA-3A-A9I7
High-extremes	0.4140575197349331	0.3951493855940978	TCGA-3A-A9IV
High-extremes	0.4008739579464966	0.3991261171302884	TCGA-F2-A7TX
High-extremes	0.3509039401100033	0.3618567128983054	TCGA-FB-AAPY
High-extremes	0.3769907339893231	0.3939079762745642	TCGA-HV-A5A4
High-extremes	0.3581708055402318	0.3832673514786322	TCGA-HZ-7923
High-extremes	0.399531369070275	0.3711154980160128	TCGA-HZ-8001
High-extremes	0.3891625064876206	0.3939079762745642	TCGA-HZ-8002
High-extremes	0.4174873880342485	0.3970726214925923	TCGA-HZ-8003
High-extremes	0.4023855974610977	0.3932087504663509	TCGA-HZ-8005
High-extremes	0.4028261572405339	0.3976871428869565	TCGA-HZ-8315
High-extremes	0.4400033180389313	0.3939079762745642	TCGA-HZ-8317
High-extremes	0.4003646940864909	0.3848867019266285	TCGA-HZ-8519
High-extremes	0.3876450539800355	0.3912829446374182	TCGA-HZ-8636
High-extremes	0.3551839934029247	0.385215855580175	TCGA-HZ-8637
High-extremes	0.4127360901214787	0.3939079762745642	TCGA-HZ-8638
High-extremes	0.3620220430556771	0.3911362734325367	TCGA-HZ-A49G
High-extremes	0.3962739374438225	0.3939079762745642	TCGA-HZ-A49H
High-extremes	0.3817228610140806	0.3900074623467065	TCGA-HZ-A49I
High-extremes	0.369016077705922	0.3939079762745642	TCGA-HZ-A4BH
High-extremes	0.3572343831351722	0.3893781617789249	TCGA-HZ-A4BK
High-extremes	0.3966858472743728	0.4120742285989772	TCGA-HZ-A77O
High-extremes	0.3998973827543485	0.3762092563807893	TCGA-HZ-A77P
High-extremes	0.3939531459027722	0.4155704540002113	TCGA-HZ-A77Q
High-extremes	0.4052864923162639	0.3969830872934724	TCGA-HZ-A8P0
High-extremes	0.4065165930372243	0.3939079762745642	TCGA-HZ-A8P1
High-extremes	0.4156546095536789	0.4011745197077744	TCGA-HZ-A9TJ
High-extremes	0.3820073469111432	0.4045236345379934	TCGA-IB-7644
High-extremes	0.3912828013301836	0.4033709406865859	TCGA-IB-7645
High-extremes	0.4302348199313701	0.4025353628713732	TCGA-IB-7646
High-extremes	0.4146668153036354	0.4091117727701359	TCGA-IB-7647
High-extremes	0.3775659262563754	0.3951616984670575	TCGA-IB-7649
High-extremes	0.4345559359327984	0.3939904161697659	TCGA-IB-7651
High-extremes	0.3726432613620868	0.3851277437864686	TCGA-IB-7652
High-extremes	0.3820349616782779	0.406140105779166	TCGA-IB-7885
High-extremes	0.4066746008646602	0.3939079762745642	TCGA-IB-7886
High-extremes	0.3794577554784676	0.41302842503363	TCGA-IB-7887
High-extremes	0.4151558558667983	0.3987631866143505	TCGA-IB-7888
High-extremes	0.3793489535691618	0.3875404311570093	TCGA-IB-7889
High-extremes	0.417434360239086	0.3939079762745642	TCGA-IB-7890
High-extremes	0.3996005425528627	0.395996662441452	TCGA-IB-7891
High-extremes	0.4206821369303616	0.4035002636350968	TCGA-IB-7893
High-extremes	0.383169273568341	0.3989841380051665	TCGA-IB-7897
High-extremes	0.4257848478110948	0.3867644038292385	TCGA-IB-8126
High-extremes	0.3964332826511094	0.3986622052349151	TCGA-IB-8127
High-extremes	0.4263347698646842	0.3747546025861089	TCGA-IB-A5SP
High-extremes	0.393779808045394	0.4017368224862261	TCGA-IB-A5SQ
High-extremes	0.4171931214566119	0.4010897765583526	TCGA-IB-A5SS
High-extremes	0.3800543457911711	0.3939079762745642	TCGA-IB-A5ST
High-extremes	0.3613501779312502	0.4044641954140249	TCGA-IB-A6UF
High-extremes	0.4211069206689284	0.4013646787489239	TCGA-IB-A7LX
High-extremes	0.4045848812479723	0.3817790139961844	TCGA-IB-AAUV
High-extremes	0.4007301846149005	0.3813758097013062	TCGA-RB-A7B8
High-extremes	0.3451413978322291	0.3939079762745642	TCGA-US-A77J
Low-extremes	0.3269654697661212	0.3944674507015233	TCGA-2L-AAQL
Low-extremes	0.3807031240722531	0.3756584828590613	TCGA-2L-AAQM
Low-extremes	0.3813007432368782	0.3901282311144253	TCGA-3A-A9I5
Low-extremes	0.3686844454680926	0.3947272039146216	TCGA-3A-A9I9
Low-extremes	0.395696516434119	0.4018414837925416	TCGA-3A-A9IB
Low-extremes	0.3740454790594032	0.3968962486725182	TCGA-3A-A9IC
Low-extremes	0.4054563168261564	0.3841193764162268	TCGA-3A-A9IH
Low-extremes	0.3543944709993799	0.391903659401802	TCGA-3A-A9IJ
Low-extremes	0.3764949339365505	0.3902074108780653	TCGA-3A-A9IL
Low-extremes	0.396757784899663	0.3715143956159424	TCGA-3A-A9IN
Low-extremes	0.4374241901265643	0.3915348506910246	TCGA-3A-A9IO
Low-extremes	0.3811461155609777	0.3856035194152221	TCGA-3A-A9IR
Low-extremes	0.3636943096246101	0.3997593808132507	TCGA-3A-A9IU
Low-extremes	0.3691995012810704	0.3928210810969437	TCGA-3A-A9IX
Low-extremes	0.4121193983029152	0.3976018253017462	TCGA-3A-A9IZ
Low-extremes	0.3956855891648658	0.3965082629358469	TCGA-3A-A9J0
Low-extremes	0.3713371744282967	0.3817229919847943	TCGA-3E-AAAY
Low-extremes	0.4250192579770045	0.388056962248793	TCGA-3E-AAAZ
Low-extremes	0.3948239752483154	0.3946241768161699	TCGA-F2-6879
Low-extremes	0.390317093717002	0.3965611232480458	TCGA-F2-7273
Low-extremes	0.3926908874493081	0.3935277190201321	TCGA-F2-7276
Low-extremes	0.3886296519270996	0.3937603218157434	TCGA-F2-A44G
Low-extremes	0.4288531712026174	0.3909965422579121	TCGA-F2-A44H
Low-extremes	0.3968869520634802	0.3946834336392257	TCGA-F2-A8YN
Low-extremes	0.3553401104400699	0.3853215443371879	TCGA-FB-A4P5
Low-extremes	0.3564673664317089	0.3909025752198638	TCGA-FB-A4P6
Low-extremes	0.3744494163626554	0.3980309014148018	TCGA-FB-A545
Low-extremes	0.3667906296423835	0.3965268631449955	TCGA-FB-A5VM
Low-extremes	0.3718190743385934	0.3810967159863454	TCGA-FB-A78T
Low-extremes	0.417447519319903	0.3867185351964987	TCGA-FB-A7DR
Low-extremes	0.3937956654092422	0.3914332240385548	TCGA-FB-AAPQ
Low-extremes	0.3869004524994401	0.3937938331418575	TCGA-FB-AAPS
Low-extremes	0.3915371078616469	0.4063277378387067	TCGA-FB-AAPU
Low-extremes	0.3816649311886874	0.3893403440559178	TCGA-FB-AAPZ
Low-extremes	0.4015154057266665	0.3937489025383926	TCGA-FB-AAQ0
Low-extremes	0.420051315587732	0.3853946450715645	TCGA-FB-AAQ1
Low-extremes	0.4282197142359072	0.3905394460787066	TCGA-FB-AAQ2
Low-extremes	0.3764152603109276	0.3638002359839766	TCGA-FB-AAQ3
Low-extremes	0.4129128579078323	0.3888487014468362	TCGA-FB-AAQ6
Low-extremes	0.4110310751067649	0.4001907458342802	TCGA-H6-8124
Low-extremes	0.3631229886243396	0.3850857968077029	TCGA-H6-A45N
Low-extremes	0.3844267325154566	0.3847796483816109	TCGA-H8-A6C1
Low-extremes	0.3683219098349435	0.3838741411565433	TCGA-HV-A5A3
Low-extremes	0.3883877689789433	0.3862793944708567	TCGA-HV-A5A5
Low-extremes	0.3959916333591883	0.382991403167322	TCGA-HV-A5A6
Low-extremes	0.3321389807802809	0.3924920517401896	TCGA-HV-A7OL
Low-extremes	0.3906523642056766	0.3763262902236185	TCGA-HV-AA8V
Low-extremes	0.3950846174524439	0.3920505342824604	TCGA-HV-AA8X
Low-extremes	0.4285362156845787	0.3969365613174462	TCGA-HZ-7289
Low-extremes	0.4096595422589489	0.407223459070692	TCGA-HZ-7918
Low-extremes	0.3747704501915976	0.3954346343470452	TCGA-HZ-7919
Low-extremes	0.3932137280060984	0.3996237044568542	TCGA-HZ-7920
Low-extremes	0.4054234870536495	0.3993067048936186	TCGA-HZ-7922
Low-extremes	0.4164492687233762	0.3896001571140868	TCGA-HZ-7924
Low-extremes	0.4022413369490973	0.3925291692444483	TCGA-HZ-7925
Low-extremes	0.3917033890069871	0.4003838239463386	TCGA-HZ-7926
Low-extremes	0.3990034086131076	0.3788196073036691	TCGA-IB-A5SO
