## Supplementary material for "Glycolysis-stratified coordination of fatty acid and glutamine metabolism in pancreatic ductal adenocarcinoma": S2_Table_FA_family_mapping.csv

Family	Pathway (examples)
Sphingolipid	WP Sphingolipid Pathway; WP Metabolism of Sphingolipids; Sphingolipid de novo Biosynthesis; Sphingolipid Metabolism
Glycerophospholipid	WP Glycerophospholipid Biosynthetic Pathway; Phosphatidylcholine Biosynthesis; Phosphatidylethanolamine Biosynthesis
Triglyceride (TAG)	Triacylglycerol Biosynthesis; Lipolysis; WP Triglyceride Metabolism
Lipid transport	Lipid Transport; Lipoprotein Assembly; Chylomicron Metabolism
FA biosynthesis/elongation	Fatty Acid Elongation; Fatty Acid Biosynthesis; ELOVL1/2 pathways
FA oxidation	β-Oxidation of Fatty Acids; Carnitine Shuttle; Mitochondrial FAO
Lipid regulatory	Lipid Signaling; Regulatory Lipid Mediators; Oxidized Phospholipid Response
