## Supplementary material for "Glycolysis-stratified coordination of fatty acid and glutamine metabolism in pancreatic ductal adenocarcinoma": S4_Table_Metabolite_ANOVA.tsv

metabolite	F_statistic	p_value	FDR_BH
GLN	14.815568978326976	1.1787646342528856e-06	1.2769950204406259e-06
GLU	20.347700581214824	1.2082699632179873e-08	1.5707509521833834e-08
alphaKG	48.225087424685924	2.6906778872683217e-17	6.995762506897636e-17
CITRATE	25.87875632262494	1.5687995646077246e-10	2.2660438155444912e-10
SUCCINATE	57.61774433245567	8.329329905861961e-20	5.414064438810274e-19
FUMARATE	48.8212413538862	1.8424552108794354e-17	5.987979435358165e-17
MALATE	64.28992495798794	1.725556031371529e-21	2.243222840782988e-20
PYRUVATE	4.107936062823793	0.018111543277044184	0.018111543277044184
LACTATE	20.224260183108488	1.3347347623339702e-08	1.577413810031056e-08
SM_AC_CARN	32.03999309185596	1.5931454199494294e-12	2.9586986370489405e-12
LONG_AC_CARN	49.243717307330996	1.4102316508710055e-17	5.987979435358165e-17
VLCFA_ELONG	32.44826034483115	1.1855467643564048e-12	2.568684656105544e-12
GSH_GSSG	28.686593268637917	1.8780855559837943e-11	3.051889028473666e-11
