## Supplementary material for "Glycolysis-stratified coordination of fatty acid and glutamine metabolism in pancreatic ductal adenocarcinoma": S4_Table_Metabolite_KW.tsv

metabolite	H_statistic	p_value	FDR_BH
GLN	50.1473447343717	1.2901566637260637e-11	2.795339438073138e-11
GLU	32.480123943649346	8.851781800348378e-08	9.589430283710744e-08
alphaKG	57.30505252242051	3.600526006525422e-13	9.361367616966098e-13
CITRATE	41.55154398632692	9.488484797206344e-10	1.2335030236368246e-09
SUCCINATE	66.98385343652183	2.8486627585722887e-15	1.2344205287146584e-14
FUMARATE	57.37531542257989	3.4762304324753814e-13	9.361367616966098e-13
MALATE	80.38638150514942	3.502023419543815e-18	4.552630445406959e-17
PYRUVATE	11.17325581395346	0.0037476439855039555	0.0037476439855039555
LACTATE	36.830048709899415	1.0056724165760784e-08	1.1885219468626382e-08
SM_AC_CARN	45.92804897197493	1.0637777036525661e-10	1.5365677941648177e-10
LONG_AC_CARN	74.50711455976398	6.621946109666342e-17	4.304264971283122e-16
VLCFA_ELONG	49.42069786645675	1.8553754782106063e-11	3.44569731667684e-11
GSH_GSSG	48.0299289684956	3.7190621961231654e-11	6.043476068700144e-11
