## Supplementary material for "Glycolysis-stratified coordination of fatty acid and glutamine metabolism in pancreatic ductal adenocarcinoma": S5_Data_Metabolite_State_Labels.tsv

	cluster_k3	final_metabolic_state
Entrez_Gene_Id	1	GLNaxis_high_GLNaxis_low_TCA_high_TCA_low_FAO_high_GSH_high
TCGA-2J-AAB1-01	2	TCA_high_Glycolytic_high_FAO_high_GSH_low
TCGA-2J-AAB4-01	0	FAO_low
TCGA-2J-AAB6-01	2	TCA_high_Glycolytic_high_FAO_high_GSH_low
TCGA-2J-AAB8-01	0	FAO_low
TCGA-2J-AAB9-01	0	FAO_low
TCGA-2J-AABA-01	2	TCA_high_Glycolytic_high_FAO_high_GSH_low
TCGA-2J-AABE-01	2	TCA_high_Glycolytic_high_FAO_high_GSH_low
TCGA-2J-AABF-01	0	FAO_low
TCGA-2J-AABH-01	0	FAO_low
TCGA-2J-AABI-01	2	TCA_high_Glycolytic_high_FAO_high_GSH_low
TCGA-2J-AABK-01	0	FAO_low
TCGA-2J-AABO-01	2	TCA_high_Glycolytic_high_FAO_high_GSH_low
TCGA-2J-AABP-01	1	GLNaxis_high_GLNaxis_low_TCA_high_TCA_low_FAO_high_GSH_high
TCGA-2J-AABR-01	0	FAO_low
TCGA-2J-AABT-01	1	GLNaxis_high_GLNaxis_low_TCA_high_TCA_low_FAO_high_GSH_high
TCGA-2J-AABU-01	2	TCA_high_Glycolytic_high_FAO_high_GSH_low
TCGA-2L-AAQA-01	2	TCA_high_Glycolytic_high_FAO_high_GSH_low
TCGA-2L-AAQE-01	2	TCA_high_Glycolytic_high_FAO_high_GSH_low
TCGA-2L-AAQI-01	0	FAO_low
TCGA-2L-AAQJ-01	1	GLNaxis_high_GLNaxis_low_TCA_high_TCA_low_FAO_high_GSH_high
TCGA-2L-AAQL-01	2	TCA_high_Glycolytic_high_FAO_high_GSH_low
TCGA-2L-AAQM-01	2	TCA_high_Glycolytic_high_FAO_high_GSH_low
TCGA-3A-A9I5-01	1	GLNaxis_high_GLNaxis_low_TCA_high_TCA_low_FAO_high_GSH_high
TCGA-3A-A9I7-01	1	GLNaxis_high_GLNaxis_low_TCA_high_TCA_low_FAO_high_GSH_high
TCGA-3A-A9I9-01	0	FAO_low
TCGA-3A-A9IB-01	2	TCA_high_Glycolytic_high_FAO_high_GSH_low
TCGA-3A-A9IC-01	2	TCA_high_Glycolytic_high_FAO_high_GSH_low
TCGA-3A-A9IH-01	1	GLNaxis_high_GLNaxis_low_TCA_high_TCA_low_FAO_high_GSH_high
TCGA-3A-A9IJ-01	0	FAO_low
TCGA-3A-A9IL-01	2	TCA_high_Glycolytic_high_FAO_high_GSH_low
TCGA-3A-A9IN-01	2	TCA_high_Glycolytic_high_FAO_high_GSH_low
TCGA-3A-A9IO-01	0	FAO_low
TCGA-3A-A9IR-01	0	FAO_low
TCGA-3A-A9IU-01	2	TCA_high_Glycolytic_high_FAO_high_GSH_low
TCGA-3A-A9IV-01	0	FAO_low
TCGA-3A-A9IX-01	0	FAO_low
TCGA-3A-A9IZ-01	1	GLNaxis_high_GLNaxis_low_TCA_high_TCA_low_FAO_high_GSH_high
TCGA-3A-A9J0-01	1	GLNaxis_high_GLNaxis_low_TCA_high_TCA_low_FAO_high_GSH_high
TCGA-3E-AAAY-01	0	FAO_low
TCGA-3E-AAAZ-01	1	GLNaxis_high_GLNaxis_low_TCA_high_TCA_low_FAO_high_GSH_high
TCGA-F2-6879-01	1	GLNaxis_high_GLNaxis_low_TCA_high_TCA_low_FAO_high_GSH_high
TCGA-F2-7273-01	0	FAO_low
TCGA-F2-7276-01	0	FAO_low
TCGA-F2-A44G-01	2	TCA_high_Glycolytic_high_FAO_high_GSH_low
TCGA-F2-A44H-01	0	FAO_low
TCGA-F2-A7TX-01	1	GLNaxis_high_GLNaxis_low_TCA_high_TCA_low_FAO_high_GSH_high
TCGA-F2-A8YN-01	1	GLNaxis_high_GLNaxis_low_TCA_high_TCA_low_FAO_high_GSH_high
TCGA-FB-A4P5-01	0	FAO_low
TCGA-FB-A4P6-01	0	FAO_low
TCGA-FB-A545-01	2	TCA_high_Glycolytic_high_FAO_high_GSH_low
TCGA-FB-A5VM-01	2	TCA_high_Glycolytic_high_FAO_high_GSH_low
TCGA-FB-A78T-01	2	TCA_high_Glycolytic_high_FAO_high_GSH_low
TCGA-FB-A7DR-01	2	TCA_high_Glycolytic_high_FAO_high_GSH_low
TCGA-FB-AAPQ-01	1	GLNaxis_high_GLNaxis_low_TCA_high_TCA_low_FAO_high_GSH_high
TCGA-FB-AAPS-01	2	TCA_high_Glycolytic_high_FAO_high_GSH_low
TCGA-FB-AAPU-01	1	GLNaxis_high_GLNaxis_low_TCA_high_TCA_low_FAO_high_GSH_high
TCGA-FB-AAPY-01	2	TCA_high_Glycolytic_high_FAO_high_GSH_low
TCGA-FB-AAPZ-01	2	TCA_high_Glycolytic_high_FAO_high_GSH_low
TCGA-FB-AAQ0-01	2	TCA_high_Glycolytic_high_FAO_high_GSH_low
TCGA-FB-AAQ1-01	2	TCA_high_Glycolytic_high_FAO_high_GSH_low
TCGA-FB-AAQ2-01	1	GLNaxis_high_GLNaxis_low_TCA_high_TCA_low_FAO_high_GSH_high
TCGA-FB-AAQ3-01	1	GLNaxis_high_GLNaxis_low_TCA_high_TCA_low_FAO_high_GSH_high
TCGA-FB-AAQ6-01	2	TCA_high_Glycolytic_high_FAO_high_GSH_low
TCGA-H6-8124-01	2	TCA_high_Glycolytic_high_FAO_high_GSH_low
TCGA-H6-A45N-01	0	FAO_low
TCGA-H8-A6C1-01	2	TCA_high_Glycolytic_high_FAO_high_GSH_low
TCGA-HV-A5A3-01	2	TCA_high_Glycolytic_high_FAO_high_GSH_low
TCGA-HV-A5A4-01	2	TCA_high_Glycolytic_high_FAO_high_GSH_low
TCGA-HV-A5A5-01	0	FAO_low
TCGA-HV-A5A6-01	2	TCA_high_Glycolytic_high_FAO_high_GSH_low
TCGA-HV-A7OL-01	2	TCA_high_Glycolytic_high_FAO_high_GSH_low
TCGA-HV-AA8V-01	2	TCA_high_Glycolytic_high_FAO_high_GSH_low
TCGA-HV-AA8X-01	1	GLNaxis_high_GLNaxis_low_TCA_high_TCA_low_FAO_high_GSH_high
TCGA-HZ-7289-01	0	FAO_low
TCGA-HZ-7918-01	0	FAO_low
TCGA-HZ-7919-01	1	GLNaxis_high_GLNaxis_low_TCA_high_TCA_low_FAO_high_GSH_high
TCGA-HZ-7920-01	0	FAO_low
TCGA-HZ-7922-01	0	FAO_low
TCGA-HZ-7923-01	0	FAO_low
TCGA-HZ-7924-01	1	GLNaxis_high_GLNaxis_low_TCA_high_TCA_low_FAO_high_GSH_high
TCGA-HZ-7925-01	1	GLNaxis_high_GLNaxis_low_TCA_high_TCA_low_FAO_high_GSH_high
TCGA-HZ-7926-01	1	GLNaxis_high_GLNaxis_low_TCA_high_TCA_low_FAO_high_GSH_high
TCGA-HZ-8001-01	0	FAO_low
TCGA-HZ-8002-01	0	FAO_low
TCGA-HZ-8003-01	0	FAO_low
TCGA-HZ-8005-01	2	TCA_high_Glycolytic_high_FAO_high_GSH_low
TCGA-HZ-8315-01	0	FAO_low
TCGA-HZ-8317-01	0	FAO_low
TCGA-HZ-8519-01	0	FAO_low
TCGA-HZ-8636-01	0	FAO_low
TCGA-HZ-8637-01	1	GLNaxis_high_GLNaxis_low_TCA_high_TCA_low_FAO_high_GSH_high
TCGA-HZ-8638-01	1	GLNaxis_high_GLNaxis_low_TCA_high_TCA_low_FAO_high_GSH_high
TCGA-HZ-A49G-01	0	FAO_low
TCGA-HZ-A49H-01	0	FAO_low
TCGA-HZ-A49I-01	2	TCA_high_Glycolytic_high_FAO_high_GSH_low
TCGA-HZ-A4BH-01	0	FAO_low
TCGA-HZ-A4BK-01	2	TCA_high_Glycolytic_high_FAO_high_GSH_low
TCGA-HZ-A77O-01	0	FAO_low
TCGA-HZ-A77P-01	1	GLNaxis_high_GLNaxis_low_TCA_high_TCA_low_FAO_high_GSH_high
TCGA-HZ-A77Q-01	2	TCA_high_Glycolytic_high_FAO_high_GSH_low
TCGA-HZ-A8P0-01	0	FAO_low
TCGA-HZ-A8P1-01	1	GLNaxis_high_GLNaxis_low_TCA_high_TCA_low_FAO_high_GSH_high
TCGA-HZ-A9TJ-01	0	FAO_low
TCGA-IB-7644-01	1	GLNaxis_high_GLNaxis_low_TCA_high_TCA_low_FAO_high_GSH_high
TCGA-IB-7645-01	0	FAO_low
TCGA-IB-7646-01	1	GLNaxis_high_GLNaxis_low_TCA_high_TCA_low_FAO_high_GSH_high
TCGA-IB-7647-01	1	GLNaxis_high_GLNaxis_low_TCA_high_TCA_low_FAO_high_GSH_high
TCGA-IB-7649-01	0	FAO_low
TCGA-IB-7651-01	0	FAO_low
TCGA-IB-7652-01	0	FAO_low
TCGA-IB-7885-01	0	FAO_low
TCGA-IB-7886-01	1	GLNaxis_high_GLNaxis_low_TCA_high_TCA_low_FAO_high_GSH_high
TCGA-IB-7887-01	2	TCA_high_Glycolytic_high_FAO_high_GSH_low
TCGA-IB-7888-01	0	FAO_low
TCGA-IB-7889-01	0	FAO_low
TCGA-IB-7890-01	2	TCA_high_Glycolytic_high_FAO_high_GSH_low
TCGA-IB-7891-01	0	FAO_low
TCGA-IB-7893-01	0	FAO_low
TCGA-IB-7897-01	0	FAO_low
TCGA-IB-8126-01	0	FAO_low
TCGA-IB-8127-01	2	TCA_high_Glycolytic_high_FAO_high_GSH_low
TCGA-IB-A5SO-01	2	TCA_high_Glycolytic_high_FAO_high_GSH_low
TCGA-IB-A5SP-01	1	GLNaxis_high_GLNaxis_low_TCA_high_TCA_low_FAO_high_GSH_high
TCGA-IB-A5SQ-01	0	FAO_low
TCGA-IB-A5SS-01	2	TCA_high_Glycolytic_high_FAO_high_GSH_low
TCGA-IB-A5ST-01	0	FAO_low
TCGA-IB-A6UF-01	2	TCA_high_Glycolytic_high_FAO_high_GSH_low
TCGA-IB-A6UG-01	0	FAO_low
TCGA-IB-A7LX-01	2	TCA_high_Glycolytic_high_FAO_high_GSH_low
TCGA-IB-A7M4-01	1	GLNaxis_high_GLNaxis_low_TCA_high_TCA_low_FAO_high_GSH_high
TCGA-IB-AAUM-01	0	FAO_low
TCGA-IB-AAUN-01	2	TCA_high_Glycolytic_high_FAO_high_GSH_low
TCGA-IB-AAUO-01	2	TCA_high_Glycolytic_high_FAO_high_GSH_low
TCGA-IB-AAUP-01	2	TCA_high_Glycolytic_high_FAO_high_GSH_low
TCGA-IB-AAUQ-01	2	TCA_high_Glycolytic_high_FAO_high_GSH_low
TCGA-IB-AAUR-01	2	TCA_high_Glycolytic_high_FAO_high_GSH_low
TCGA-IB-AAUS-01	2	TCA_high_Glycolytic_high_FAO_high_GSH_low
TCGA-IB-AAUT-01	0	FAO_low
TCGA-IB-AAUU-01	1	GLNaxis_high_GLNaxis_low_TCA_high_TCA_low_FAO_high_GSH_high
TCGA-IB-AAUV-01	0	FAO_low
TCGA-IB-AAUW-01	0	FAO_low
TCGA-L1-A7W4-01	1	GLNaxis_high_GLNaxis_low_TCA_high_TCA_low_FAO_high_GSH_high
TCGA-LB-A7SX-01	1	GLNaxis_high_GLNaxis_low_TCA_high_TCA_low_FAO_high_GSH_high
TCGA-LB-A8F3-01	0	FAO_low
TCGA-LB-A9Q5-01	0	FAO_low
TCGA-M8-A5N4-01	2	TCA_high_Glycolytic_high_FAO_high_GSH_low
TCGA-OE-A75W-01	2	TCA_high_Glycolytic_high_FAO_high_GSH_low
TCGA-PZ-A5RE-01	2	TCA_high_Glycolytic_high_FAO_high_GSH_low
TCGA-Q3-A5QY-01	2	TCA_high_Glycolytic_high_FAO_high_GSH_low
TCGA-Q3-AA2A-01	2	TCA_high_Glycolytic_high_FAO_high_GSH_low
TCGA-RB-A7B8-01	2	TCA_high_Glycolytic_high_FAO_high_GSH_low
TCGA-RB-AA9M-01	0	FAO_low
TCGA-RL-AAAS-01	0	FAO_low
TCGA-S4-A8RM-01	2	TCA_high_Glycolytic_high_FAO_high_GSH_low
TCGA-S4-A8RO-01	0	FAO_low
TCGA-S4-A8RP-01	2	TCA_high_Glycolytic_high_FAO_high_GSH_low
TCGA-US-A774-01	0	FAO_low
TCGA-US-A776-01	0	FAO_low
TCGA-US-A779-01	2	TCA_high_Glycolytic_high_FAO_high_GSH_low
TCGA-US-A77E-01	2	TCA_high_Glycolytic_high_FAO_high_GSH_low
TCGA-US-A77G-01	2	TCA_high_Glycolytic_high_FAO_high_GSH_low
TCGA-US-A77J-01	0	FAO_low
TCGA-XD-AAUG-01	0	FAO_low
TCGA-XD-AAUH-01	0	FAO_low
TCGA-XD-AAUI-01	0	FAO_low
TCGA-XD-AAUL-01	2	TCA_high_Glycolytic_high_FAO_high_GSH_low
TCGA-XN-A8T3-01	0	FAO_low
TCGA-XN-A8T5-01	2	TCA_high_Glycolytic_high_FAO_high_GSH_low
TCGA-YB-A89D-01	2	TCA_high_Glycolytic_high_FAO_high_GSH_low
TCGA-YH-A8SY-01	2	TCA_high_Glycolytic_high_FAO_high_GSH_low
TCGA-YY-A8LH-01	2	TCA_high_Glycolytic_high_FAO_high_GSH_low
TCGA-Z5-AAPL-01	2	TCA_high_Glycolytic_high_FAO_high_GSH_low
