## Supplementary material for "Glycolysis-stratified coordination of fatty acid and glutamine metabolism in pancreatic ductal adenocarcinoma": S5_Table_Metabolite_Gene_Mapping.tsv

metabolite_id	gene_symbol	direction
GLN	SLC1A5	1
GLN	SLC38A1	1
GLN	SLC38A2	1
GLN	GLS	-1
GLN	GLS2	-1
GLU	GLS	1
GLU	GLS2	1
GLU	GLUD1	-1
GLU	GLUD2	-1
GLU	GOT1	-1
GLU	GOT2	-1
GLU	GPT	-1
GLU	GPT2	-1
alphaKG	GLUD1	1
alphaKG	GLUD2	1
alphaKG	IDH1	1
alphaKG	IDH2	1
alphaKG	IDH3A	1
alphaKG	IDH3B	1
alphaKG	IDH3G	1
alphaKG	GOT1	1
alphaKG	GOT2	1
CITRATE	CS	1
CITRATE	ACLY	-1
CITRATE	IDH1	-1
CITRATE	IDH2	-1
SUCCINATE	SDHA	-1
SUCCINATE	SDHB	-1
SUCCINATE	SDHC	-1
SUCCINATE	SDHD	-1
FUMARATE	FH	-1
FUMARATE	SDHA	1
FUMARATE	SDHB	1
FUMARATE	SDHC	1
FUMARATE	SDHD	1
MALATE	MDH1	-1
MALATE	MDH2	-1
MALATE	ME1	-1
MALATE	ME2	-1
PYRUVATE	PDHA1	-1
PYRUVATE	PDHB	-1
PYRUVATE	PC	-1
LACTATE	LDHA	1
LACTATE	LDHB	-1
LACTATE	SLC16A1	-1
LACTATE	SLC16A3	1
SM_AC_CARN	CPT1A	1
SM_AC_CARN	CPT2	-1
SM_AC_CARN	ACADM	-1
SM_AC_CARN	ACADS	-1
SM_AC_CARN	ACADL	-1
SM_AC_CARN	SLC22A5	1
LONG_AC_CARN	CPT1A	1
LONG_AC_CARN	CPT1B	1
LONG_AC_CARN	CPT2	-1
LONG_AC_CARN	ACADL	-1
LONG_AC_CARN	ACADVL	-1
VLCFA_ELONG	ELOVL1	1
VLCFA_ELONG	ELOVL2	1
VLCFA_ELONG	ELOVL5	1
VLCFA_ELONG	ELOVL6	1
VLCFA_ELONG	ELOVL7	1
VLCFA_ELONG	SCD	1
VLCFA_ELONG	FADS1	1
VLCFA_ELONG	FADS2	1
GSH_GSSG	GCLC	1
GSH_GSSG	GCLM	1
GSH_GSSG	GSS	1
GSH_GSSG	GPX1	-1
GSH_GSSG	GPX4	-1
GSH_GSSG	GSR	1
