## Supplementary material for "Glycolysis-stratified coordination of fatty acid and glutamine metabolism in pancreatic ductal adenocarcinoma": S6_Table_CPTAC_PDAC_proteome_descriptive_stats.tsv

section	metric	value
overall	n_samples	140.0
overall	n_proteins_total	11662.0
overall	missingness_min_per_protein	0.0
overall	missingness_median_per_protein	0.03571428571428571
overall	missingness_mean_per_protein	0.24631954822745428
overall	missingness_max_per_protein	1.0
overall	missingness_IQR_per_protein	0.5
overall	n_proteins_after_70pct_filter	7993.0
missingness_bins_filtered	proteins_with_0–5%_missing	6413.0
missingness_bins_filtered	proteins_with_5–10%_missing	451.0
missingness_bins_filtered	proteins_with_10–20%_missing	635.0
missingness_bins_filtered	proteins_with_20–30%_missing	494.0
missingness_bins_filtered	proteins_with_30–50%_missing	0.0
