## Supplementary material for "Glycolysis-stratified coordination of fatty acid and glutamine metabolism in pancreatic ductal adenocarcinoma": S7_Table_CPTAC_PDAC_FA_GLN_Family_Validation.tsv

family	glycolysis_stratum	n_samples	spearman_r_GLN_vs_FA	p_value	q_value_BH
Glycerophospholipid	High	47	-0.08996299722479184	0.5475942965752081	0.8213914448628121
Glycerophospholipid	Low	47	0.04151248843663275	0.7817407781828503	0.7817407781828503
Glycerophospholipid	Medium	46	-0.1686709836571076	0.2624791616935037	0.5249583233870074
Sphingolipid	High	47	0.04301572617946347	0.774041215799022	0.9288494589588264
Sphingolipid	Low	47	-0.36332099907493065	0.012067526925248555	0.03620258077574567
Sphingolipid	Medium	46	-0.44680851063829785	0.0018529765462766661	0.011117859277659996
